# Engineering the highly productive cyanobacterium *Synechococcus* sp. PCC 11901

**DOI:** 10.1101/2023.08.04.552009

**Authors:** Angelo J. Victoria, Tiago Toscano Selão, José Ángel Moreno-Cabezuelo, Lauren A. Mills, Grant A. R. Gale, David J. Lea-Smith, Alistair J. McCormick

**Affiliations:** Institute of Molecular Plant Sciences, School of Biological Sciences, University of Edinburgh, EH9 3BF, UK; Centre for Engineering Biology, School of Biological Sciences, University of Edinburgh, EH9 3BF, UK; Department of Chemical and Environmental Engineering, University of Nottingham, Nottingham NG7 2RD, UK; School of Biological Sciences, University of East Anglia, Norwich Research Park, Norwich, NR4 7TJ, UK

## Abstract

*Synechococcus* sp. PCC 11901 (PCC 11901) is a fast-growing marine cyanobacterial strain that has a capacity for sustained biomass accumulation to very high cell densities, comparable to that achieved by commercially relevant heterotrophic organisms. However, genetic tools to engineer PCC 11901 for biotechnology applications are limited. Here we describe a suite of tools based on the CyanoGate MoClo system to unlock the engineering potential of PCC 11901. First, we characterised neutral sites suitable for stable genomic integration that do not affect growth even at high cell densities. Second, we tested a suite of constitutive promoters, terminators, and inducible promoters including a 2,4-diacetylphloroglucinol (DAPG)-inducible PhlF repressor system, which has not previously been demonstrated in cyanobacteria and showed tight regulation and a 228-fold dynamic range of induction. Lastly, we developed a DAPG-inducible dCas9-based CRISPR interference (CRISPRi) system and a modular method to generate markerless mutants using CRISPR-Cas12a. Based on our findings, PCC 11901 is highly responsive to CRISPRi-based repression and showed high efficiencies for single insertion (31-81%) and multiplex double insertion (25%) genome editing with Cas12a. We envision that these tools will lay the foundations for the adoption of PCC 11901 as a robust model strain for engineering biology and green biotechnology.

**On sentence summary:** Genetic parts were characterised in *Synechococcus* sp. PCC 11901, including a tightly regulated inducible promoter system, efficient CRISPRi and a novel markerless Cas12a genome editing approach.
