## Supplementary Table S2 for "Engineering the highly productive cyanobacterium *Synechococcus* sp. PCC 11901"

### Sheet: Plasmids
Supplementary Table S2. All plasmids made and used in this study. RSF1010 vectors used for promoter and terminator characterisations in Figure 3B and 3C, respectively, have been published previously (Vasudevan et al., 2019; Gale et al., 2021).
Vector ID	Name	Notes
Figure 1
pC1.498	pUC19-1 (desB Up Flank-SpR-desB Down Flank)	For knocking in a spectinomycin resistance cassette into identified neutral sites (Fig 1C).
pC1.500	pUC19-1 (aquI Up Flank-SpR-aquI Down Flank)
pC1.501	pUC19-1 (glgA1 Up Flank-SpR-glgA1 Down Flank)
pTS041	pUC19-1 (mrr Up Flank-SpR-mrr Down Flank)
pTS018	pUC19-1 (NS1 Up Flank-SpR-NS1 Down Flank)
pC1.494	pUC19-1 (desB Up Flank-CmR-desB Down Flank)	For knocking in AbR cassettes into the desB neutral site (Fig. 1B)
pC1.495	pUC19-1 (desB Up Flank-EmR-desB Down Flank)
pC1.496	pUC19-1 (desB Up Flank-GmR-desB Down Flank)
pC1.497	pUC19-1 (desB Up Flank-KmR-desB Down Flank)
pC1.498	pUC19-1 (desB Up Flank-SpR-desB Down Flank)
Figure 2
pCT.535	pPMQSK1-T (Pcpc560-eYFP-TrrnB)	eYFP expression vector in pPMQSK1-T
pC1.493	pUC19-1 (mrr Up Flank-Pcpc560-GmR-mrr Down Flank)	For knocking in eYFP into the mrr neutral site (Fig. 2E)
Figure 3
pUC19: mrr-Pcpc560-eYFP-SpR	(mrr Up Flank-Pcpc560-eYFP-SpR-mrr Down Flank)	Introducing eYFP controlled by a suite of constitutive promoters into the mrr neutral site (Fig. 3A)
pUC19: mrr-PpsbA2L-eYFP-SpR	(mrr Up Flank-PpsbA2L-eYFP-SpR-mrr Down Flank)
pUC19: mrr-PV02-eYFP-SpR	(mrr Up Flank-PV02-eYFP-SpR-mrr Down Flank)
pUC19: mrr-PJ23101-eYFP-SpR	(mrr Up Flank-PJ23101-eYFP-SpR-mrr Down Flank)
pUC19: mrr-PJ23111-eYFP-SpR	(mrr Up Flank-PJ23111-eYFP-SpR-mrr Down Flank)
pUC19: mrr-PJ23110-eYFP-SpR	(mrr Up Flank-PJ23110-eYFP-SpR-mrr Down Flank)
pUC19: mrr-PJ23115-eYFP-SpR	(mrr Up Flank-PJ23115-eYFP-SpR-mrr Down Flank)
pUC19: mrr-PV07-eYFP-SpR	(mrr Up Flank-PV07-eYFP-SpR-mrr Down Flank)
pUC19: mrr-PJ23113-eYFP-SpR	(mrr Up Flank-PJ23113-eYFP-SpR-mrr Down Flank)
pUC19: mrr-PJ23103-eYFP-SpR	(mrr Up Flank-PJ23103-eYFP-SpR-mrr Down Flank)
Figure 4
pCT.511	pPMQAK1-T (rhaS/PrhaBAD-eYFP-TrrnB)
pCT.620	pPMQAK1-T (PtrcE*-eYFP-TrrnB)	Rhamnose-inducible eYFP vector in pPMQAK1-T
pCT.516	pPMQAK1-T (phlF/PphlF-eYFP-TrrnB)	Theophylline-inducible eYFP vector in pPMQAK1-T
		DAPG-inducible eYFP vector in pPMQAK1-T
Figure 5
pCT.614	pUC19-T (desB Up Flank-PJ23113-dCas9-TrrnB-SpR-desB Down Flank)	For integrating CRISPRi constructs into the desB NS (Fig. 5)
pCT.615	pUC19-T (desB Up Flank-PJ23113-dCas9-TrrnB-Ptrc10_TSS-sgRNA(+31 eYFP)-scaffold-SpR-desB Down Flank)
pCT.616	pUC19-T (desB Up Flank-PJ23113-dCas9-TrrnB-Ptrc10_TSS-sgRNA(+118 eYFP)-scaffold-SpR-desB Down Flank)
pCT.617	pUC19-T (desB Up Flank-PJ23113-dCas9-TrrnB-Ptrc10_TSS-sgRNA(+171 eYFP)-scaffold-SpR-desB Down Flank)
pCT.618	pUC19-T (desB Up Flank-PJ23113-dCas9-TrrnB-Ptrc10_TSS-sgRNA(+233 eYFP)-scaffold-SpR-desB Down Flank)
pCT.600	pUC19-T (desB Up Flank-rhaS/PrhaBAD-dCas9-TrrnB-Ptrc10_TSS-SpR-desB Down Flank)
pCT.601	pUC19-T (desB Up Flank-rhaS/PrhaBAD-dCas9-TrrnB-Ptrc10_TSS-sgRNA(+31 eYFP)-scaffold-SpR-desB Down Flank)
pCT.602	pUC19-T (desB Up Flank-rhaS/PrhaBAD-dCas9-TrrnB-Ptrc10_TSS-sgRNA(+118 eYFP)-scaffold-SpR-desB Down Flank)
pCT.603	pUC19-T (desB Up Flank-rhaS/PrhaBAD-dCas9-TrrnB-Ptrc10_TSS-sgRNA(+171 eYFP)-scaffold-SpR-desB Down Flank)
pCT.604	pUC19-T (desB Up Flank-rhaS/PrhaBAD-dCas9-TrrnB-Ptrc10_TSS-sgRNA(+233 eYFP)-scaffold-SpR-desB Down Flank)
pCT.605	pUC19-T (desB Up Flank-PtrcE*-dCas9-TrrnB-SpR-desB Down Flank)
pCT.606	pUC19-T (desB Up Flank-PtrcE*-dCas9-TrrnB-Ptrc10_TSS-sgRNA(+31 eYFP)-scaffold-SpR-desB Down Flank)
pCT.607	pUC19-T (desB Up Flank-PtrcE*-dCas9-TrrnB-Ptrc10_TSS-sgRNA(+118 eYFP)-scaffold-SpR-desB Down Flank)
pCT.608	pUC19-T (desB Up Flank-PtrcE*-dCas9-TrrnB-Ptrc10_TSS-sgRNA(+171 eYFP)-scaffold-SpR-desB Down Flank)
pCT.609	pUC19-T (desB Up Flank-PtrcE*-dCas9-TrrnB-Ptrc10_TSS-sgRNA(+233 eYFP)-scaffold-SpR-desB Down Flank)
pCT.595	pUC19-T (desB Up Flank- phlF/PphlF-dCas9-TrrnB-SpR-desB Down Flank)
pCT.596	pUC19-T (desB Up Flank- phlF/PphlF-dCas9-TrrnB-Ptrc10_TSS-sgRNA(+31 eYFP)-scaffold-SpR-desB Down Flank)
pCT.597	pUC19-T (desB Up Flank- phlF/PphlF-dCas9-TrrnB-Ptrc10_TSS-sgRNA(+118 eYFP)-scaffold-SpR-desB Down Flank)
pCT.598	pUC19-T (desB Up Flank- phlF/PphlF-dCas9-TrrnB-Ptrc10_TSS-sgRNA(+171 eYFP)-scaffold-SpR-desB Down Flank)
pCT.599	pUC19-T (desB Up Flank- phlF/PphlF-dCas9-TrrnB-Ptrc10_TSS-sgRNA(+233 eYFP)-scaffold-SpR-desB Down Flank)
pCT.591	pUC19-T (desB Up Flank-Ptrc10_TSS-sgRNA(cpcB)-scaffold-SpR-desB Down Flank)
pCT.592	pUC19-T (desB Up Flank- phlF/PphlF-dCas9-TrrnB-Ptrc10_TSS-sgRNA(cpcB)-scaffold-SpR-desB Down Flank)
pCT.593	pUC19-T (desB Up Flank-Ptrc10_TSS-sgRNA(nblA)-scaffold-SpR-desB Down Flank)
pCT.594	pUC19-T (desB Up Flank- phlF/PphlF-dCas9-TrrnB-Ptrc10_TSS-sgRNA(nblA)-scaffold-SpR-desB Down Flank)
Figure 6
pC1.509	pPMQSK1-1 (phlF/PphlF-Cas12a-TrrnB)	Cas12a editing vector
pCT.590	pUC19-T (L1P1 RSF1010 Up Flank-PJ23119-sgRNA(mrr)-GmR- RSF1010 Down Flank) (L1P2 mrr Up Flank- Pcpc560-eYFP-TrrnB- mrr Down Flank)	Level T Hybrid vector for markerless eYFP insertion into mrr NS.
pCT.621	pUC19-T (L1P1 RSF1010 Up Flank-PJ23119-sgRNA(aquI)-GmR- RSF1010 Down Flank) (L1P2 aquI Up Flank- Pcpc560-mCherry-TrrnB- aquI Down Flank)	Level T Hybrid vector for markerless mCherry insertion into aquI NS.
pCT.622	pUC19-T (L1P1 RSF1010 Up Flank-PJ23119-sgRNA(aquI)-SpR- RSF1010 Down Flank) (L1P2 aquI Up Flank- Pcpc560-mCherry-TrrnB- aquI Down Flank)	Level T Hybrid vector for markerless mCherry insertion into aquI NS.
pCT.623	pUC19-T (L1P1 RSF1010 Up Flank-PJ23119-sgRNA(mrr-aquI)-GmR- RSF1010 Down Flank) (L1P2 mrr Up Flank- Pcpc560-eYFP-TrrnB- mrr Down Flank) (L1P3 aquI Up Flank- Pcpc560-mCherry-TrrnB- aquI Down Flank)	Level T Hybrid vector for multiplexed markerless eYFP and mCherry insertion into mrr and aquI NS.
pC1.530	pUC19-1 (RSF1010 Up Flank-PJ23119-sgRNA(repB)-GmR- RSF1010 Down Flank)	Level 1 vector for curing the editing vector.
Supplementary Figure S6
pUC19: COX-loxP-GmR	(COX Up Flank-lox66-GmR-lox71-COX Down Flank)	Generating marked mutants of COX and introducing LoxP sites in PCC 11901
pUC19: COX-loxP-KmR	(COX Up Flank-lox66-KmR-lox71-COX Down Flank)	Generating marked mutants of COX and introducing LoxP sites in PCC 11901
pUC19: ARTO-loxP-GmR	(ARTO Up Flank-lox66-GmR-lox71-ARTO Down Flank)	Generating marked mutants of ARTO and introducing LoxP sites in PCC 11901
pUC19: acs-loxP-GmR	(acs Up Flank-lox66-GmR-lox71-acs Down Flank)	Generating marked mutants of acs and introducing LoxP sites in PCC 11901
pUC19: acs-loxP-KmR	(acs Up Flank-lox66-KmR-lox71-acs Down Flank)	Generating marked mutants of acs and introducing LoxP sites in PCC 11901
pUC19: ldhA-loxP-GmR	(ldhA Up Flank-lox66-GmR-lox71-ldhA Down Flank)	Generating marked mutants of ldhA and introducing LoxP sites in PCC 11901
pUC19: sdhA-loxP-GmR	(sdhA Up Flank-lox66-GmR-lox71-sdhA Down Flank)	Generating marked mutants of sdhA and introducing LoxP sites in PCC 11901
pICH47751: Cre-rbcXLS	(rbcXLS Up Flank-Cre-SpR- rbcXLS Down Flank)	Introduces the Cre enzyme into the essential rbcXLS site in PCC 11901
pICH47751: Cre-psbEFIJ	(psbEFIJ Up Flank-PJ23101-Cre-SpR- psbEFIJ Down Flank)	Introduces the Cre enzyme into the essential psbEFJL site in PCC 11901
