## Supplementary Table S3 for "Engineering the highly productive cyanobacterium *Synechococcus* sp. PCC 11901"

### Sheet: sgRNAs used in this study
Supplementary Table S3. All primer and sgRNA oligonucleotides used in this study.
sgRNA oligos	5'-3' sequence (73bp)
mrr sgRNA Junc 2 FW	gtacGAAGACaaACGGAATTTCTACTGTTGTAGATacccctaggccaagttctttaaTGGCttGTCTTCgtac			BpiI site
mrr sgRNA Junc 2 RV	gtacGAAGACaaGCCAttaaagaacttggcctaggggtATCTACAACAGTAGAAATTCCGTttGTCTTCgtac			Overhang
aquI sgRNA Junc 3 FW	gtacGAAGACaaTGGCAATTTCTACTGTTGTAGATttaaggaggttcttgcaccttgAACGttGTCTTCgtac			Direct repeat
aquI sgRNA Junc 3 RV	gtacGAAGACaaCGTTcaaggtgcaagaacctccttaaATCTACAACAGTAGAAATTGCCAttGTCTTCgtac			sgRNA
aquI sgRNA FW	gtacGAAGACaaACGGAATTTCTACTGTTGTAGATttaaggaggttcttgcaccttgAACGttGTCTTCgtac
aquI sgRNA RV	gtacGAAGACaaCGTTcaaggtgcaagaacctccttaaATCTACAACAGTAGAAATTCCGTttGTCTTCgtac
mrr sgRNA FW	gtacGAAGACaaACGGAATTTCTACTGTTGTAGATacccctaggccaagttctttaaAACGttGTCTTCgtac
mrr sgRNA RV	gtacGAAGACaaCGTTttaaagaacttggcctaggggtATCTACAACAGTAGAAATTCCGTttGTCTTCgtac
repB sgRNA FW	gtacGAAGACaaACGGAATTTCTACTGTTGTAGATCAGGCCATAGGCCGACAGCTCAAACGttGTCTTCgtac
repB sgRNA RV	gtacGAAGACaaCGTTTGAGCTGTCGGCCTATGGCCTGATCTACAACAGTAGAAATTCCGTttGTCTTCgtac

### Sheet: Primers used in this study
Supplementary Table S3. All primer and sgRNA oligunucleotides used in this study.
Primer Name	Sequence (5' to 3')	Notes
desB UP Part 1 RV	GTACGAAGACTCTACTCGTTGAAACCCTTTCAAAT	For making Level 0 desB flanks
desB UP Part 2 FW	GTACGAAGACCGAGTAGACTGCCGCCC
11901 Screening FW	CAGCCATCCCAGACTACTGTT	Screening primers for desB NS
11901 Screening RV	CCAAATCGGAGCATGGCTC
11901 glgA UF FW	GACTGAAGACAAGGAGTCGCTAATCTCTAAACCCACCAAAG	For making Level 0 glgA1 flanks
11901 glgA UF RV	GACTGAAGACAACATTACTCCTTATGTTTCTGAAAGAATGGG
11901 glgA DF FW	GACTGAAGACAAGCTTTGATCAAAAGCGTTTCGAGGTTT
11901 glgA DF RV	GACTGAAGACAAAGCGATTTCTAGGGCTTGTTCTTCAGAGG
11901 mrr UF FW	GACTGAAGACAAGGAGTTTGCCTTAAGTCTCTGGTTAATGG	For making Level 0 mrr flanks
11901 mrr UF Part 1 RV	TGACGAAGACAATACCATTTATAAAGTAAATCTTTAGGAAACTAGC
11901 mrr UF Part 1 FW	GATCGAAGACAAGGTATCTAAGAAACAAAACCGGACTC
11901 mrr UF Part 2 RV	TGACGAAGACCTTAGACCTCTTGGTTTTCTGAAGAAAATG
11901 mrr UF Part 2 FW	GATCGAAGACGGTCTAAGTGAAGATATTGCAACGAACTTG
11901 mrr UF RV	TGACGAAGACAACATTTTCAAGAGCTAGAAATTCATCCATGT
11901 mrr DF FW	GATCGAAGACAAGCTTTGCTAATTTCTATATCCATGATCAACACC
11901 mrr DF Part 1 RV	GTACGAAGACATACCTATGCCCTTGATGCAG
11901 mrr DF Part 2 FW	GTACGAAGACATAGGTATCTGCGGCTTGG
11901 mrr DF RV	GACTGAAGACAAAGCGTTCGGGATAGCTTTGTCAACATTATTG
L0 GmR CDS2 FW	GTACGAAGACATAAGCTTGACATAAGCCTGTTCGG	For making GmR cassette into Level 0 part
L0 GmR CDS2 RV	GTACGAAGACAAAGGTGGTCGCTTTCAGGGGTAC
L0 FnCpf1 CDS1 FW	GTACGAAGACTTAATGTCAATTTATCAAGAATTTGTTAATAAATATAGTTTAAGTAAAACTC	For making Cpf1 cassette into Level 0 part
L0 FnCpf1 CDS1 RV	GTACGAAGACATAAGCTTAGTTATTCCTATTCTGCACGAACTCAAAATAC
L0 trc-E* riboswitch Prom5U FW	GTACGAAGACATGGAGAAATATTCTGAAATGAGCTGTTGACAATTAATC	For making Level 0 Ptrce* riboswitch
L0 trc-E* riboswitch Prom5U RV	GTACGAAGACATCATTCTGTTGCCTCCTTAGCAGGG
L0 UP Flank CRISPR RSF1010 FW	GTACGAAGACAAGGAGTGACCATCTCATCTGTAACATCATTGGC	For making Level 0 RSF1010 flanks
L0 UP Flank CRISPR RSF1010 RV	GTACGAAGACAACATTATCATTGCAGCACTGGGGC
L0 DOWN RSF10 Fw	GTACGAAGACAAGCTTAAATATTCTGAAATGAGCTGTTGACAATTAATCAT
L0 DOWN RSF10 Rv	GTACGAAGACAAAGCGGTCCTTTATATATTCAGATATTTGTTTCTTTATCGTATC
mrr screening FW	GGGAAACAATTTCTCCCCAGG	Screening primers for mrr NS
mrr screening RV	GCGGTTTCTGGGAAGCTTC
rhaS-PrhaBAD FW	ACTGGAAGACAAGGAGTTATTGCAGAAAGCCATCC	For making Level 0 PrhaBAD promoter
rhaS-PrhaBAD RV3	GTACGAAGACAACATTTAGTATTTCTCCTCTTTCTCTAGTATACGAC
phlF PphlF RV3	GTACGAAGACAACATTTAGTATTTCTCCTCTTTCTCTAGTAACCTTAAC	For making Level 0 PphlF promoter
phlF PphlF FW	ACTGGAAGACAAGGAGTTATTAACACTGTGTACCCGG
L0 AquI UP FW2	GTACGAAGACAAGGAGCCAAGCGAGACAGATAGATCTTTTTG	For making Level 0 aquI flanks
L0 AquI UP RV	GTACGAAGACAACATTCACAAGGTCACTGAAATTGTTTACAAAC
L0 AquI DOWN FW	GTACGAAGACAAGCTTCTTTACAAAATCAAACCCGATCGCC
L0 AquI DOWN RV	GTACGAAGACAAAGCGTGTTGACCCAATTCCTGCTGG
L0 NS1 UP FW	GTACGAAGACAAGGAGTTTTGTATGCATGCGATCGAAGAAAC	For making Level 0 NS1 flanks
L0 NS1 UP RV	GTACGAAGACAACATTTTATTCCCAAGGATTTCTGTCTCC
L0 NS1 DOWN p1 FW	GTACGAAGACAAGCTTCTACAAAATATCGTCGTTTTCAAGCATC
L0 NS1 DOWN p1 RV	GTACGAAGACAACTCGTCTCTATCTCACCGATATTCTC
L0 NS1 DOWN p2 FW	GTACGAAGACAACGAGGACTACGGGACATAAATCG
L0 NS1 DOWN p2 RV	GTACGAAGACAAAGCGCGCTCTATTTGGTTCTACTG
glgA1 screening FW	GCAGTCTATTTTCCCGATCATCC	Screening primers for glgA1 NS
glgA1 screening RV	CTTCACAGCTGGGACAATGG
aquI screening FW	GCAGGTTAGATCCGAACCAGC	Screening primers for aquI NS
aquI screening RV	CGCCAATTCCGAGGTGAAAATC
lacZ SP FW	CTGTGGTCTCAACGGTTGTCTTCGCAGCTG	For making the sgRNA acceptor vector
lacZ SP RV	TCGTGGTCTCACGTTTTGTCTTCGTCACAGCTTGTC
gRNA SP AcceptorFW	GTACGAAGACAAAACGAATTTCTACTGTTGTAGATCTCGGTACCAAATTCCAGAAAAGAG
gRNA SP AcceptorRV	GTACGAAGACAACCGTTTTTGCCTAAATCAGCTGC
L0 UP psbEFJL FW	GTACGAAGACTCGGAGATGGCAGGTT	For making psbEFJL flanks
L0 UP psbEFJL RV	GTACGAAGACCTCATTGGAGACCAACAATGCCCC
L0 DOWN psbEFJL FW	GTACGAAGACCTGCTTTTTGGGCTGGGGAACCA
L0 DOWN psbEFJL RV	GTACGAAGACCTAGCGTGGGATCGACAATTCCGC
COX_LF_LOX	GTACGAAGACTCCATTCCTTTAGTGGTTGACGTGAA	Generation of left flank with Lox66 sites for Cre-Lox method
COX_LR_LOX	GTACGAAGACCTGGAGTCGCAAGTTCTGTGCGG	Generation of left flank with Lox66 sites for Cre-Lox method
COX_RF_LOX	GTACGAAGACCTAGCGGATGAACCGCCGCATT	Generation of right flank with Lox71 sites for Cre-Lox method
COX_RR_LOX	GTACGAAGACCTGCTTATCAGTGCCGTAATCCCGAA	Generation of right flank with Lox71 sites for Cre-Lox method
ARTO_LF_LOX	GTACGAAGACTCCATTCGGAAACCAACCAGAGAAATTC	Generation of left flank with Lox66 sites for Cre-Lox method
ARTO_LR_LOX	GTACGAAGACCTGGAGGTAATCGCTCACAAACCATG	Generation of left flank with Lox66 sites for Cre-Lox method
ARTO_RF_LOX	GTACGAAGACCTAGCGCATTGGTCACTAAAGCCTCTT	Generation of right flank with Lox71 sites for Cre-Lox method
ARTO_RR_LOX	GTACGAAGACCTGCTTTGTATGTCCACGGCACTTTG	Generation of right flank with Lox71 sites for Cre-Lox method
acs_LF_LOX	GTACGAAGACTCCATTGTATCGCCCACAATTTCCTG	Generation of left flank with Lox66 sites for Cre-Lox method
acs_LR_LOX	GTACGAAGACCTGGAGGGGTTAAGACATCCCCAATA	Generation of left flank with Lox66 sites for Cre-Lox method
acs_RF_LOX	GTACGAAGACCTAGCGCCTCTTCGAGGCGACTG	Generation of right flank with Lox71 sites for Cre-Lox method
acs_RR_LOX	GTACGAAGACCTGCTTTTATGTCCGAACAAAACATT	Generation of right flank with Lox71 sites for Cre-Lox method
ldhA_LF_LOX	GTACGAAGACTCCATTTTTCTAGGGACATAACTGAT	Generation of left flank with Lox66 sites for Cre-Lox method
ldhA_LR_LOX	GTACGAAGACCTGGAGATTTACCAGATTTGCTCACC	Generation of left flank with Lox66 sites for Cre-Lox method
ldhA_RF_LOX	GTACGAAGACCTAGCGTGCATAATTTTGGCAAAGCA	Generation of right flank with Lox71 sites for Cre-Lox method
ldhA_RR_LOX	GTACGAAGACCTGCTTTTTCACCACGAACTGTTCTT	Generation of right flank with Lox71 sites for Cre-Lox method
sdhA_LF_LOX	GTACGAAGACTCCATTGCGCTCTTTGGGTTCAAAAC	Generation of left flank with Lox66 sites for Cre-Lox method
sdhA_LR_LOX	GTACGAAGACCTGGAGATGCCATTAATGAACCGATG	Generation of left flank with Lox66 sites for Cre-Lox method
sdhA_RF_LOX	GTACGAAGACCTAGCGACTGCCTCCGAGATTAAAAC	Generation of right flank with Lox71 sites for Cre-Lox method
sdhA_RR_LOX	GTACGAAGACCTGCTTATGTTGCAACACGACGTCAT	Generation of right flank with Lox71 sites for Cre-Lox method
COX_LOX_for	ATCGCAAATGGACGGACTAC	Confirmation of gene segregation
COX_LOX_rev	GGATGATCGTATTCACCGTG	Confirmation of gene segregation
ARTO_LOX_for	GCATTGTAAACGGTGCGAT	Confirmation of gene segregation
ARTO_LOX_rev	ACTGGTGGATCGGCTCTTTA	Confirmation of gene segregation
acs_LOX_for	CACCGGGTAAAGGCGTAATC	Confirmation of gene segregation
acs_LOX_rev	ATGGTTTGAGAAATGGGACAA	Confirmation of gene segregation
ldhA_LOX_for	TCAATTAAGCCACCTCGACT	Confirmation of gene segregation
ldhA_LOX_rev	CTCTATCGCGCCTACAACC	Confirmation of gene segregation
sdhA_LOX_for	CTTTCTTTGCGGTGGTAAGC	Confirmation of gene segregation
sdhA_LOX_rev	TGTATCACATCGAAACTGGACAT	Confirmation of gene segregation
